# Population suppression with dominant female-lethal alleles is boosted by homing gene drive

**DOI:** 10.1101/2023.12.05.570109

**Authors:** Jinyu Zhu, Jingheng Chen, Yiran Liu, Xuejiao Xu, Jackson Champer

**Affiliations:** Center for Bioinformatics, Center for Life Sciences, School of Life Sciences, Peking University, Beijing, China 100871

## Abstract

Methods to suppress pest insect populations using genetic constructs and repeated releases of male homozygotes have recently been shown to be an attractive alternative to older sterile insect technique based on radiation. Female-specific lethal alleles have substantially increased power, but still require large, sustained transgenic insect releases. Gene drive alleles bias their own inheritance to spread throughout populations, potentially allowing population suppression with a single, small-size release. However, suppression drives often suffer from efficiency issues, and the most well-studied type, homing drives, tend to spread without limit. In this study, we show that coupling female-specific lethal alleles with homing gene drive allowed substantial improvement in efficiency while still retaining the self-limiting nature (and thus confinement) of a lethal allele strategy. Using a mosquito model, we show the required releases sizes for population elimination in a variety of scenarios, including different density growth curves, with comparisons to other systems. Resistance alleles reduced the power of this method, but these could be overcome by targeting an essential gene with the drive while also providing rescue. A proof-of-principle demonstration of this system in *Drosophila melanogaster* was effective in both basing its inheritance and achieving high lethality among females that inherit the construct in the absence of antibiotic. Overall, our study shows that substantial improvements can be achieved in female-specific lethal systems for population suppression by combining them with a gene drive.
