## Supplemental Data for "Population suppression with dominant female-lethal alleles is boosted by homing gene drive"

### Sheet: Data Set S1
Data Set S1 RIDDLE Drive Performance Crosses
♀ = female		D = drive allele					Phenotype	Genotypes		Binomial exact test is used for statistical comparisons *p<0.05, **p<0.01, ***p<0.001, ****p<0.0001
♂ = male		r1 = resistance allele, preserves target gene function					G	D/D, D/WT		SEM = standard error of the mean
R = DsRed phenotype (Cas9)		r2 = resistance allele, disrupts target gene function					WT	WT/WT
G = EGFP phenotype (drive)		+ = wild type allele
WT = wild type
Progeny of D/+ females with one copy of Cas9 (from crosses between D/D females and Cas9 homozygote males) and +/+ males in tetracycline vials															Totals for all flies pooled
Vial #	RG♂	RG♀	R♂	R♀	G♂	G♀	WT♂	WT♀	Total						Rate	SEM							p-value	Comparison
#1	3	3			1	1			8						0.804878	0.0218817	Drive Inheritance						<0.0001****	Drive inheritance compared to Mendelian expectation
#2	3	4			4	5			16						0.536585	0.0275339	Cas9 Inheritance						0.204	Cas9 inheritance compared to Mendelian expectation
#3	5	7		1	6	6	2		27						0.515152	0.0307587	Males (Among Drive Carriers)
#4		2				1			3
#5	8	3	2				4	3	20
#6	10	11	1	3	5	16	3	1	50
#7	13	11	2	5	12	13	3		59
#8	11	11	4	3	15	6	2	3	55
#9	5	1		2	3		4		15
#10	18	15	3	1	8	7	5	1	58
#11	2	3			4	2	3	3	17
total	78	71	12	15	58	57	26	11	328
Progeny of D/+ males with one copy of Cas9 (from crosses between D/D females and Cas9 homozygote males) and +/+ females in tetracycline vials															Totals for all flies pooled
Vial #	RG♂	RG♀	R♂	R♀	G♂	G♀	WT♂	WT♀	Total						Rate	SEM							p-value	Comparison
#1	11	7					3	9	30						0.831068	0.011675	Drive Inheritance						<0.0001****	Drive inheritance compared to Mendelian expectation
#2	37	29		1	23	28	7	5	130						0.53301	0.0155454	Cas9 Inheritance						0.04*	Cas9 inheritance compared to Mendelian expectation
#3	6	10			5	7	3	3	34						0.498832	0.0170896	Males (Among Drive Carriers)
#4	7	9	13	6	13	5	6	5	64
#5		2		1		1			4
#6	18	9			7	6	3		43
#7	16	21	1		11	22	3	2	76
#8	16	17		2	12	7	7	2	63
#9	23	18	2	4	14	19	5	2	87
#10	23	25	7	1	18	19	2	7	102
#11	27	26	4	3	21	17	9	8	115
#12	13	11	1	2	8	13	3	1	52
#13	26	18		1	20	22	3	1	91
#14	11	21	6	1	15	12	1	1	68
#15	15	13	4	4	11	15	4	5	71
total	249	236	38	26	178	193	59	51	1030

### Sheet: Data Set S2
Data Set S2 RIDDLE Egg Viability Performance Crosses
♀ = female		D = drive allele					Phenotype	Genotypes		Binomial exact test is used for statistical comparisons *p<0.05, **p<0.01, ***p<0.001, ****p<0.0001
♂ = male		r1 = resistance allele, preserves target gene function					G	D/D, D/WT		SEM = standard error of the mean
R = DsRed phenotype (Cas9)		r2 = resistance allele, disrupts target gene function					WT	WT/WT
G = EGFP phenotype (drive)		+ = wild type allele
WT = wild type
Progeny of Cas9 homozygous males and females in vials with tetracycline															Totals for all flies pooled
Vial #	RG♂	RG♀	R♂	R♀	G♂	G♀	WT♂	WT♀	Total	Eggs					Rate	SEM							p-value	Comparison
#1-day1									0	0					0.520833	0.0322468	Males						0.5614	Male frequency compared to 50%
#1-day2									0	0					0.926641	0.0162007	Egg Viability
#1-day3			3	11					14	14					0.92	0.0644937	Relative Female Viability
#2-day1			6	4					10	13					11.1333	1.97331	Average Number of Eggs Per Female Per Day
#2-day2			4	3					7	8
#2-day3			10	11					21	21
#3-day1				3					3	4
#3-day2			12	7					19	21
#3-day3									0	1
#4-day1			3	7					10	10
#4-day2			4	4					8	8
#4-day3			8	10					18	20
#5-day1			12	5					17	18
#5-day2			7	2					9	10
#5-day3			10	9					19	19
b2#6-day1			2	2					4	7
b2#6-day2			9	5					14	14
b2#6-day3									0	1
b2#7-day1				1					1	2
b2#7-day2			4	3					7	7
b2#7-day3			7	10					17	17
b2#8-day1			5	3					8	8
b2#8-day2			8	6					14	15
b2#8-day3			11	9					20	21
total	0	0	125	115	0	0	0	0	240	259
Progeny of Cas9 homozygous males and females in vials without tetracycline															Totals for all flies pooled
Vial #	RG♂	RG♀	R♂	R♀	G♂	G♀	WT♂	WT♀	Total	Eggs					Rate	SEM							p-value	Comparison
#1-day1			6	13					19	19					0.480144	0.0300184	Males						0.548	Male frequency compared to 50%
#1-day2			10	8					18	21					0.847095	0.0199023	Egg Viability
#1-day3			14	15					29	29					1.08271	0.0600368	Relative Female Viability
#2-day1									0	0					16.7333	3.19593	Average Number of Eggs Per Female Per Day
#2-day2			3	1					4	6
#2-day3			15	6					21	28
#3-day1									0	0
#3-day2									0	0
#3-day3				2					2	5
#4-day1			8	6					14	14
#4-day2			11	9					20	29
#4-day3			10	11					21	29
#5-day1			6	5					11	13
#5-day2			8	13					21	21
#5-day3			14	15					29	37
b2#6-day1									0	0
b2#6-day2			4	5					9	10
b2#6-day3			3	6					9	10
b2#7-day1									0	0
b2#7-day2			3	4					7	7
b2#7-day3			2	8					10	12
b2#8-day1				1					1	1
b2#8-day2			4	6					10	13
b2#8-day3			12	10					22	23
total	0	0	133	144	0	0	0	0	277	327
Progeny of drive homozygous males (also homozygous for Cas9) and Cas9 homozygous females in vials with tetracycline															Totals for all flies pooled
Vial #	RG♂	RG♀	R♂	R♀	G♂	G♀	WT♂	WT♀	Total	Eggs					Rate	SEM							p-value	Comparison
#1-day1	1	2							3	18					0.512931	0.0189461	Males						0.5194	Male frequency compared to 50%
#1-day2	6	2							8	10					0.892308	0.0110995	Egg Viability
#1-day3	10	9							19	21					0.94958	0.0378922	Relative Female Viability
#2-day1									0	0					12.4667	1.85643	Average Number of Eggs Per Female Per Day
#2-day2	10	7							17	20
#2-day3	6	12							18	18
#3-day1	5	2							7	7
#3-day2	7	6							13	14
#3-day3									0	11
#4-day1	9	4							13	13
#4-day2	4	8							12	12
#4-day3	3	2							5	9
#5-day1									0	0
#5-day2	5	4							9	9
#5-day3	10	14							24	25
b2#6-day1	11	10							21	22
b2#6-day2	17	12							29	32
b2#6-day3	10	8							18	24
b2#7-day1	19	16							35	35
b2#7-day2	12	12							24	24
b2#7-day3	12	10							22	22
b2#8-day1	8	18							26	29
b2#8-day2	10	9							19	19
b2#8-day3	14	13							27	27
b2#9-day1	12	6							18	25
b2#9-day2	8	9							17	21
b2#9-day3	8	3							11	12
b2#10-day1	11	11							22	25
b2#10-day2	10	9							19	19
b2#10-day3	10	13							23	24
b2#11-day1	15	19							34	34
b2#11-day2	12	15							27	31
b2#11-day3	17	13							30	34
b2#12-day1	8	9							17	17
b2#12-day2	10	15							25	26
b2#12-day3	13	6							19	19
b2#13-day1	10	10							20	20
b2#13-day2	12	12							24	29
b2#13-day3	12	9							21	23
total	357	339	0	0	0	0	0	0	696	780
Progeny of drive homozygous males (also homozygous for Cas9) and Cas9 homozygous females in vials without tetracycline															Totals for all flies pooled
Vial #	RG♂	RG♀	R♂	R♀	G♂	G♀	WT♂	WT♀	Total	Eggs					Rate	SEM							p-value	Comparison
#1-day1	3	1							4	18					0.763359	0.0371342	Males						< 0.0001****	Male frequency compared to 50%
#1-day2	11	1							12	17					0.562232	0.0325014	Egg Viability
#1-day3	16	0							16	31					0.31	0.0742684	Relative Female Viability
#2-day1	5	2							7	9					15.5333	2.90298	Average Number of Eggs Per Female Per Day
#2-day2	5	3							8	11
#2-day3	13	10							23	38
#3-day1									0	0
#3-day2	11	2							13	21
#3-day3	3	1							4	22
#4-day1									0	0
#4-day2	8	3							11	15
#4-day3									0	0
#5-day1	8	1							9	13
#5-day2	6	1							7	11
#5-day3	11	6							17	27
total	100	31	0	0	0	0	0	0	131	233
Progeny of drive heterozygous males (homozygous from Cas9, paternal drive) and Cas9 homozygous females in vials without tetracycline															Totals for all flies pooled
Vial #	RG♂	RG♀	R♂	R♀	G♂	G♀	WT♂	WT♀	Total	Eggs					Rate	SEM							p-value	Comparison
#1-day1	1	2							3	4					0.832898	0.0190628	Drive Inheritance						< 0.0001****	Male frequency compared to 50%
#1-day2									0	0					0.752351	0.0241676	Males (among drive carriers) *reasons for the female bias among individuals that did not inherit the drive is unclear						<0.0001****	Drive inheritance compared to Mendelian expectation
#1-day3	4	3							7	14					0.590139	0.0193051	Egg Viability
#2-day1	8								8	19					0.329167	0.0483352	Relative Female Viability
#2-day2	11	4							15	15					22.4	3.06563	Average Number of Eggs Per Female Per Day
#2-day3	1	2							3	26
#3-day1	2	1		5					8	24
#3-day2	12								12	25
#3-day3	8	3							11	26
#4-day1	9	2		11					22	48
#4-day2	14	4							18	29
#4-day3	10	3	1	3					17	33
#5-day1	4	2		5					11	31
#5-day2	8	3							11	15
#5-day3	11	11							22	27
#6-day1	8	2		8					18	24
#6-day2	12	5							17	24
#6-day3	11	1							12	27
#7-day1	6	3	2	5					16	16
#7-day2	8	4	3	5					20	32
#7-day3	7	5	2	3					17	21
#8-day1	20								20	24
#8-day2	6	2							8	14
#8-day3	13	3							16	24
#9-day1	11								11	15
#9-day2	7	6							13	21
#9-day3	9	5							14	20
#10-day1	5	2	2	9					18	22
#10-day2	2								2	7
#10-day3	12	1							13	22
total	240	79	10	54	0	0	0	0	383	649
Progeny of drive and Cas9 homozygous males and females in vials with tetracycline															Totals for all flies pooled
Vial #	RG♂	RG♀	R♂	R♀	G♂	G♀	WT♂	WT♀	Total	Eggs					Rate	SEM							p-value	Comparison
#1-day1									0	5					0.575758	0.0608352	Males						0.2678	Male frequency compared to 50%
#1-day2	3	3							6	10					0.673469	0.0473705	Egg Viability
#1-day3	2	2							4	5					0.736842	0.12167	Relative Female Viability
#2-day1									0	0					8.16667	2.47972	Average Number of Eggs Per Female Per Day
#2-day2	6	2							8	11
#2-day3	11	7							18	29
#3-day1									0	4
#3-day2	10	8							18	18
#3-day3	6	6							12	12
#4-day1									0	0
#4-day2									0	4
#4-day3									0	0
total	38	28	0	0	0	0	0	0	66	98
Progeny of drive and Cas9 homozygous males and females in vials without tetracycline															Totals for all flies pooled
Vial #	RG♂	RG♀	R♂	R♀	G♂	G♀	WT♂	WT♀	Total	Eggs					Rate	SEM							p-value	Comparison
#1-day1									0	0					1	0	Males						< 0.0001****	Male frequency compared to 50%
#1-day2									0	27					0.313725	0.0459435	Egg Viability
#1-day3	6								6	15					0	0	Relative Female Viability
#2-day1									0	0					8.5	3.41232	Average Number of Eggs Per Female Per Day
#2-day2									0	0
#2-day3	1								1	2
#3-day1									0	0
#3-day2									0	0
#3-day3	10								10	34
#4-day1									0	0
#4-day2	8								8	13
#4-day3	7								7	11
total	32	0	0	0	0	0	0	0	32	102

### Sheet: Data Set S3
Data Set S3 RIDDLE Female Health
♀ = female		D = drive allele					Phenotype	Genotypes		Fisher's exact test or binomial exact test is used for most statistical comparisons, t-test used for average egg counts *p<0.05, **p<0.01, ***p<0.001, ****p<0.0001
♂ = male		r1 = resistance allele, preserves target gene function					G	D/D, D/WT		SEM = standard error of the mean
R = DsRed phenotype (Cas9)		r2 = resistance allele, disrupts target gene function					WT	WT/WT
G = EGFP phenotype (drive)		+ = wild type allele
WT = wild type
Progeny of D/+ females (from crosses between D/D males and +/+ males in vials without tetracycline) and +/+ males in vials without tetracycline															Totals for all flies pooled
Insect#	Females	Males	Adults	Eggs											Rate	SEM							p-value	Comparison
#1-day1	0	0	0	0											0.741935	0.0555714	Males (Among Drive Carriers)						0.0002***	Male frequency compared to 50%
#1-day2	2	1	3	7											0.568807	0.0474357	Egg Viability
#1-day3	0	0	0	0											0.347826	0.111143	Relative Female Viability
#1-day4	1	8	9	14											5.45	1.23858	Average Number of Eggs Per Female Per Day
#2-day1	0	0	0	0
#2-day2	0	0	0	0
#2-day3	0	2	2	5
#2-day4	0	1	1	4
#3-day1	0	0	0	0
#3-day2	0	0	0	0
#3-day3	0	5	5	8
#3-day4	1	5	6	12
#4-day1	0	0	0	0
#4-day2	0	0	0	2
#4-day3	5	3	8	13
#4-day4	3	5	8	11
#5-day1	0	0	0	0
#5-day2	2	4	6	10
#5-day3	1	7	8	15
#5-day4	1	5	6	8
Total	16	46	62	109
Progeny of +/+ females and +/+ males in vials without tetracycline															Totals for all flies pooled
Insect#	Females	Males	Adults	Eggs											Rate	SEM							p-value	Comparison
#1-day1	0	0	0	0											0.55914	0.0514836	Males (Among Drive Carriers)						0.2997	Male frequency compared to 50%
#1-day2	1	4	5	10											1.05682	N/A	Egg Viability *higher than 100% due to undercounting in food vials with bubble holes (applies to all egg counts in Data Set S3)						0.3852	Egg laying rate compared to second generation D/+ females in vials without tetracycline
#1-day3	2	13	15	8											0.788462	0.102967	Relative Female Viability
#1-day4	3	5	8	10											7.33333	1.8354	Average Number of Eggs Per Female Per Day
#2-day1	0	2	2	5
#2-day2	0	0	0	0
#2-day3	3	4	7	6
#2-day4	1	5	6	4
#3-day1	0	0	0	0
#3-day2	12	4	16	19
#3-day3	12	10	22	18
#3-day4	7	5	12	8
Total	41	52	93	88
